# Targeting host glycolysis as a strategy for antimalarial development

**DOI:** 10.1101/2020.10.09.331728

**Authors:** Andrew J. Jezewski, Yu-Hsi Lin, Julie A. Reisz, Rachel Culp-Hill, Yasaman Barekatain, Victoria C. Yan, Angelo D’Alessandro, Florian L. Muller, Audrey R. Odom John

**Affiliations:** Department of Pediatrics, Washington University School of Medicine, St. Louis, MO; Department of Molecular Microbiology, Washington University School of Medicine, St. Louis, MO; Department of Cancer Systems Imaging, Division of Diagnostic Imaging, The University of Texas MD Anderson Cancer Center, Houston, TX; Department of Neuro-Oncology, Division of Cancer Medicine, The University of Texas MD Anderson Cancer Center, Houston, TX; Department of Biochemistry and Molecular Genetics, University of Colorado Denver – Anschutz Medical Campus, Aurora, CO; Department of Pediatrics, University of Iowa, Iowa City, IA; Department of Pediatrics, Children’s Hospital of Philadelphia, and the Perelman School of Medicine at the University of Pennsylvania, Philadelphia, PA

**Keywords:** malaria, *Plasmodium*, antimalarial, red blood cells, erythrocyte, enolase, glycolysis, oxidative stress, glutathione

## Abstract

Glycolysis controls cellular energy, redox balance, and biosynthesis. Antiglycolytic therapies are under investigation for treatment of obesity, cancer, aging, autoimmunity, and microbial diseases. Interrupting glycolysis is highly valued as a therapeutic strategy, because glycolytic disruption is generally tolerated in mammals. Unfortunately, anemia is a known dose-limiting side effect of these inhibitors and presents a major caveat to development of antiglycolytic therapies. We developed specific inhibitors of enolase – a critical enzyme in glycolysis – and validated their metabolic and cellular effects on human erythrocytes. Enolase inhibition increases erythrocyte susceptibility to oxidative damage and induces rapid and premature erythrocyte senescence, rather than direct hemolysis. We apply our model of red cell toxicity to address questions regarding erythrocyte glycolytic disruption in the context of *Plasmodium falciparum* malaria pathogenesis. Our study provides a framework for understanding red blood cell homeostasis under normal and disease states and clarifies the importance of erythrocyte reductive capacity in malaria parasite growth.
