## Supplemental Table 1 for "Targeting host glycolysis as a strategy for antimalarial development"

							Control, 0h			POMSF, 0h			POMHEX, 0h			Control, 0.5h			POMSF, 0.5h			POMHEX, 0.5h			Control, 1h			POMSF, 1h			POMHEX, 1h			Control, 6h			POMSF, 6H			POMHEX, 6H
N.	compound	CmpdID	Pathway	parent	medRt	Polarity	2	4	6	20	22	24	26	28	30	32	34	36	50	52	54	56	58	60	62	64	66	80	82	84	86	88	90	122	124	126	140	142	144	146	148	150
1	L-alanine	C00041	Amino acids	90.0557	1.16	+	7.24E+06	8.91E+06	7.16E+06	6.40E+06	7.71E+06	9.55E+06	7.28E+06	6.97E+06	9.28E+06	7.48E+06	1.10E+07	8.47E+06	8.49E+06	9.99E+06	1.01E+07	1.10E+07	9.02E+06	1.16E+07	1.15E+07	9.23E+06	1.15E+07	8.35E+06	9.14E+06	1.12E+07	1.12E+07	9.08E+06	1.05E+07	1.10E+07	1.14E+07	1.14E+07	8.35E+06	9.19E+06	8.31E+06	7.74E+06	6.77E+06	7.99E+06
2	L-arginine	C00062	Amino acids	175.1191	1.11	+	3.65E+06	3.44E+06	9.09E+06	1.10E+07	7.60E+06	2.77E+06	7.34E+06	1.51E+07	4.28E+06	1.37E+07	8.68E+06	1.94E+07	8.18E+06	5.94E+06	8.91E+06	8.79E+06	1.37E+07	1.09E+07	0.00E+00	1.37E+07	0.00E+00	1.02E+07	1.01E+07	0.00E+00	4.18E+06	1.19E+07	3.04E+06	5.25E+06	3.21E+06	0.00E+00	2.95E+06	0.00E+00	2.67E+06	4.96E+06	6.71E+06	3.72E+06
3	L-asparagine	C00152	Amino acids	133.0609	1.17	+	1.96E+06	1.72E+06	1.78E+06	1.89E+06	2.56E+06	2.42E+06	3.07E+06	3.14E+06	2.95E+06	3.40E+06	3.73E+06	3.92E+06	3.70E+06	4.01E+06	4.49E+06	5.66E+06	6.04E+06	5.52E+06	7.48E+06	8.22E+06	7.64E+06	7.51E+06	6.72E+06	7.84E+06	7.53E+06	8.13E+06	7.16E+06	8.13E+06	8.02E+06	7.24E+06	5.77E+06	5.60E+06	5.22E+06	5.50E+06	5.88E+06	6.25E+06
4	L-aspartate	C00049	Amino acids	134.0449	1.35	+	1.11E+07	1.38E+07	1.42E+07	1.71E+07	2.26E+07	2.06E+07	3.52E+07	3.22E+07	3.54E+07	4.01E+07	3.10E+07	4.19E+07	3.38E+07	3.70E+07	4.18E+07	5.07E+07	4.67E+07	4.55E+07	4.28E+07	3.42E+07	4.17E+07	3.12E+07	3.26E+07	2.90E+07	2.28E+07	2.29E+07	1.75E+07	1.51E+07	1.61E+07	1.52E+07	1.31E+07	1.25E+07	1.18E+07	1.08E+07	1.19E+07	1.12E+07
5	L-cysteine	C00097	Amino acids	122.0273	1.20	+	1.64E+05	1.55E+04	2.17E+04	7.54E+05	3.33E+05	7.35E+04	4.11E+05	4.42E+05	1.93E+05	3.73E+05	6.17E+05	8.77E+05	5.61E+05	2.55E+05	1.58E+05	3.90E+05	9.84E+05	3.84E+05	8.40E+05	1.90E+06	8.57E+05	1.80E+06	1.83E+06	5.70E+05	2.57E+05	1.28E+06	6.21E+05	1.82E+05	4.50E+05	3.28E+05	3.97E+05	1.14E+05	2.20E+05	4.98E+05	5.97E+05	1.05E+06
6	L-glutamate	C00025	Amino acids	148.0604	1.28	+	1.16E+07	1.45E+07	1.74E+07	1.88E+07	2.22E+07	2.32E+07	3.91E+07	3.64E+07	4.16E+07	4.78E+07	3.68E+07	4.42E+07	3.26E+07	3.43E+07	3.68E+07	3.66E+07	3.55E+07	3.55E+07	3.74E+07	2.88E+07	3.39E+07	3.18E+07	2.68E+07	2.49E+07	2.16E+07	2.10E+07	1.73E+07	1.55E+07	1.63E+07	1.33E+07	7.50E+06	6.15E+06	6.74E+06	5.99E+06	6.14E+06	6.66E+06
7	L-glutamine	C00064	Amino acids	147.0765	1.17	+	1.88E+07	1.91E+07	2.05E+07	2.62E+07	2.59E+07	2.28E+07	3.51E+07	3.65E+07	2.77E+07	4.00E+07	4.35E+07	5.30E+07	3.77E+07	4.04E+07	5.11E+07	6.00E+07	6.77E+07	7.03E+07	8.80E+07	8.97E+07	8.80E+07	8.50E+07	9.01E+07	8.26E+07	6.97E+07	8.81E+07	6.57E+07	8.04E+07	8.65E+07	7.54E+07	6.26E+07	5.76E+07	5.48E+07	6.37E+07	6.26E+07	6.35E+07
8	glycine	C00037	Amino acids	76.0402	1.17	+	9.16E+05	1.23E+06	1.08E+06	9.91E+05	9.30E+05	1.13E+06	1.29E+06	1.21E+06	1.30E+06	1.33E+06	1.50E+06	1.19E+06	1.56E+06	1.61E+06	1.75E+06	2.21E+06	2.32E+06	2.35E+06	2.33E+06	2.49E+06	2.35E+06	1.77E+06	2.28E+06	2.53E+06	2.53E+06	2.52E+06	2.98E+06	2.17E+06	1.70E+06	1.58E+06	1.74E+06	1.71E+06	1.54E+06	1.51E+06	1.66E+06	1.67E+06
9	L-histidine	C00135	Amino acids	156.0769	1.14	+	1.03E+06	1.23E+06	1.45E+06	1.62E+06	1.23E+06	1.63E+06	1.77E+06	1.86E+06	1.64E+06	1.88E+06	1.47E+06	1.55E+06	1.39E+06	1.38E+06	1.35E+06	1.31E+06	1.35E+06	1.30E+06	1.39E+06	1.56E+06	1.67E+06	1.59E+06	1.54E+06	1.57E+06	1.22E+06	1.29E+06	1.07E+06	1.64E+06	1.59E+06	1.56E+06	1.46E+06	1.38E+06	1.44E+06	1.60E+06	1.47E+06	1.87E+06
10	L-leucine	C00123	Amino acids	132.1021	1.22	+	8.49E+07	9.85E+07	1.14E+08	9.83E+07	1.22E+08	9.50E+07	1.13E+08	1.29E+08	1.02E+08	1.77E+08	1.46E+08	2.09E+08	1.70E+08	1.83E+08	2.03E+08	2.16E+08	2.81E+08	2.05E+08	2.70E+08	1.74E+08	2.87E+08	2.27E+08	2.54E+08	2.31E+08	1.97E+08	2.85E+08	1.36E+08	2.36E+08	1.83E+08	2.35E+08	1.27E+08	1.58E+08	2.15E+08	1.47E+08	1.47E+08	1.27E+08
11	L-isoleucine	C00407	Amino acids	132.1020	1.63	+	2.72E+07	3.18E+07	1.83E+07	3.04E+07	2.95E+07	2.26E+07	0.00E+00	2.79E+07	2.01E+07	2.65E+07	1.88E+07	2.83E+07	1.79E+07	1.67E+07	1.69E+07	1.70E+07	1.55E+07	1.61E+07	1.54E+07	9.73E+06	1.50E+07	1.27E+07	1.24E+07	1.09E+07	9.19E+06	1.31E+07	8.52E+06	1.38E+07	1.43E+07	1.66E+07	1.17E+07	1.31E+07	1.49E+07	1.28E+07	1.42E+07	1.14E+07
12	L-lysine	C00047	Amino acids	147.1129	1.02	+	3.74E+06	3.86E+06	4.05E+06	3.76E+06	3.81E+06	3.28E+06	3.76E+06	3.91E+06	3.34E+06	3.45E+06	2.80E+06	3.56E+06	2.70E+06	2.39E+06	2.59E+06	2.55E+06	2.50E+06	1.99E+06	2.59E+06	2.17E+06	2.25E+06	2.40E+06	2.03E+06	1.89E+06	1.46E+06	1.53E+06	1.05E+06	1.69E+06	1.67E+06	1.65E+06	1.43E+06	1.33E+06	1.52E+06	1.47E+06	1.24E+06	1.45E+06
13	L-methionine	C00073	Amino acids	150.0584	1.22	+	9.20E+06	1.10E+07	1.24E+07	1.04E+07	1.29E+07	9.06E+06	1.20E+07	1.28E+07	9.77E+06	1.71E+07	1.34E+07	1.98E+07	1.52E+07	1.66E+07	1.85E+07	1.95E+07	2.57E+07	1.85E+07	2.51E+07	1.64E+07	2.68E+07	2.24E+07	2.35E+07	2.22E+07	1.81E+07	2.91E+07	1.59E+07	2.15E+07	1.92E+07	2.12E+07	1.27E+07	1.48E+07	1.83E+07	1.56E+07	1.66E+07	1.27E+07
14	L-phenylalanine	C00079	Amino acids	166.0863	1.24	+	4.00E+06	4.37E+06	5.23E+06	4.95E+06	5.41E+06	4.32E+06	3.89E+06	5.35E+06	4.43E+06	6.54E+06	5.62E+06	7.40E+06	8.08E+06	8.86E+06	1.12E+07	1.37E+07	1.80E+07	1.25E+07	1.65E+07	1.16E+07	1.65E+07	1.58E+07	1.49E+07	1.43E+07	1.22E+07	1.56E+07	8.20E+06	1.30E+07	1.10E+07	9.64E+06	6.89E+06	7.47E+06	8.39E+06	7.06E+06	6.50E+06	4.97E+06
15	L-proline	C00148	Amino acids	116.0710	1.20	+	2.59E+07	3.15E+07	3.79E+07	3.86E+07	3.62E+07	3.21E+07	3.87E+07	4.04E+07	2.78E+07	4.42E+07	4.27E+07	6.19E+07	4.22E+07	3.45E+07	3.96E+07	4.87E+07	5.22E+07	3.89E+07	5.28E+07	5.47E+07	7.63E+07	6.58E+07	5.90E+07	5.39E+07	4.14E+07	6.25E+07	4.63E+07	7.33E+07	7.73E+07	8.51E+07	7.25E+07	6.63E+07	6.78E+07	6.39E+07	5.46E+07	5.96E+07
16	L-serine	C00065	Amino acids	106.0504	1.17	+	1.67E+06	1.63E+06	1.54E+06	1.54E+06	1.82E+06	2.05E+06	2.27E+06	2.30E+06	2.07E+06	2.66E+06	3.16E+06	2.80E+06	2.93E+06	2.66E+06	3.79E+06	4.56E+06	4.84E+06	4.45E+06	5.54E+06	6.39E+06	6.06E+06	4.64E+06	5.26E+06	6.00E+06	6.19E+06	5.89E+06	5.91E+06	7.10E+06	6.61E+06	5.79E+06	4.64E+06	4.68E+06	4.28E+06	4.50E+06	4.60E+06	4.86E+06
17	L-threonine	C00188	Amino acids	120.0658	1.18	+	2.40E+06	2.63E+06	2.62E+06	2.66E+06	3.06E+06	2.69E+06	3.34E+06	3.50E+06	3.23E+06	4.63E+06	6.55E+06	5.79E+06	5.71E+06	5.05E+06	5.98E+06	6.27E+06	7.92E+06	7.08E+06	9.32E+06	8.19E+06	8.96E+06	8.46E+06	8.55E+06	8.85E+06	7.85E+06	8.68E+06	7.03E+06	1.01E+07	1.08E+07	9.59E+06	6.95E+06	7.99E+06	7.08E+06	8.82E+06	8.15E+06	8.77E+06
18	L-tryptophan	C00078	Amino acids	205.0973	1.27	+	3.88E+06	2.97E+06	4.18E+06	5.64E+06	3.84E+06	3.64E+06	4.61E+06	3.92E+06	4.51E+06	3.92E+06	5.95E+06	5.31E+06	5.93E+06	3.78E+06	4.71E+06	5.02E+06	4.78E+06	4.62E+06	4.63E+06	5.08E+06	3.71E+06	5.00E+06	4.41E+06	4.35E+06	4.00E+06	3.89E+06	2.67E+06	2.24E+06	2.25E+06	1.77E+06	1.43E+06	1.21E+06	1.71E+06	1.85E+06	1.63E+06	1.27E+06
19	L-tyrosine	C00082	Amino acids	182.0811	1.22	+	9.82E+06	1.24E+07	1.32E+07	1.11E+07	1.27E+07	8.94E+06	1.31E+07	1.44E+07	1.06E+07	2.12E+07	1.71E+07	2.43E+07	1.94E+07	2.09E+07	2.16E+07	2.37E+07	3.01E+07	2.37E+07	3.18E+07	2.21E+07	3.41E+07	2.58E+07	2.87E+07	2.75E+07	2.39E+07	3.62E+07	2.21E+07	3.30E+07	2.74E+07	3.01E+07	1.74E+07	2.17E+07	2.50E+07	2.13E+07	2.30E+07	1.69E+07
20	L-valine	C00183	Amino acids	118.0866	1.19	+	9.48E+07	1.21E+08	1.12E+08	9.15E+07	1.15E+08	1.39E+08	1.25E+08	1.20E+08	1.19E+08	1.30E+08	1.41E+08	1.47E+08	1.34E+08	1.45E+08	1.42E+08	1.71E+08	1.67E+08	1.60E+08	1.54E+08	1.26E+08	1.71E+08	1.53E+08	1.47E+08	1.51E+08	1.59E+08	1.34E+08	1.66E+08	1.44E+08	1.64E+08	1.82E+08	1.73E+08	1.89E+08	1.73E+08	1.59E+08	1.62E+08	1.47E+08
21	ATP	C00002	Nucleotides	505.9883	1.13	-	5.00E+03	0.00E+00	9.36E+03	1.36E+04	1.16E+04	9.69E+03	7.62E+03	7.58E+03	9.00E+03	1.25E+03	1.65E+03	5.96E+03	6.37E+03	8.43E+03	5.73E+03	4.24E+03	2.55E+03	4.82E+03	5.51E+03	8.33E+03	2.80E+04	1.57E+04	2.82E+04	2.26E+04	1.32E+04	2.11E+04	3.43E+04	2.58E+04	3.10E+04	3.39E+04	1.58E+04	9.84E+04	9.63E+04	1.06E+05	4.51E+04	2.86E+04
22	AMP	C00020	Nucleotides	348.0704	1.82	+	8.48E+05	7.43E+05	9.69E+05	1.48E+06	1.22E+06	1.21E+06	2.43E+06	4.08E+06	2.38E+06	9.70E+05	2.25E+06	1.14E+06	2.22E+06	1.69E+06	1.24E+06	2.04E+06	4.36E+06	1.74E+06	5.06E+05	8.66E+05	9.22E+05	2.14E+06	1.66E+06	1.77E+06	1.96E+06	2.60E+06	1.22E+06	4.00E+05	2.95E+05	2.75E+05	5.02E+05	4.09E+05	5.85E+05	3.72E+05	4.97E+05	4.88E+05
23	Adenine	C00147	Nucleotides	134.0458	1.22	-	1.56E+05	1.58E+05	1.33E+05	1.41E+05	1.42E+05	1.51E+05	1.31E+05	1.38E+05	1.32E+05	1.44E+05	2.12E+05	1.69E+05	1.92E+05	1.77E+05	1.67E+05	1.54E+05	1.61E+05	1.63E+05	1.34E+05	1.17E+05	1.73E+05	1.34E+05	1.22E+05	1.52E+05	1.75E+05	1.63E+05	1.61E+05	1.08E+05	1.02E+05	1.21E+05	7.75E+04	1.23E+05	1.12E+05	1.10E+05	1.13E+05	1.03E+05
24	dCMP	C00239	Nucleotides	306.0491	1.57	-	4.14E+04	3.21E+04	3.42E+04	3.07E+04	2.16E+04	2.21E+04	2.66E+04	2.57E+04	1.91E+04	3.05E+04	2.02E+04	2.93E+04	1.87E+04	1.84E+04	1.76E+04	2.34E+04	2.37E+04	1.78E+04	1.55E+04	1.32E+04	1.86E+04	1.51E+04	1.42E+04	1.15E+04	6.47E+03	1.42E+04	8.65E+03	1.32E+04	1.36E+04	1.72E+04	0.00E+00	1.19E+04	1.51E+04	1.62E+04	1.66E+04	1.35E+04
25	Cytosine	C00380	Nucleotides	112.0510	1.34	+	5.03E+04	4.19E+04	3.66E+04	4.50E+04	5.15E+04	1.27E+05	8.55E+04	2.38E+05	4.74E+05	4.68E+05	3.54E+05	5.78E+05	5.62E+05	5.81E+05	5.75E+05	6.37E+05	5.53E+05	6.73E+05	5.84E+05	4.74E+05	4.17E+05	3.68E+05	3.33E+05	3.22E+05	4.76E+05	3.43E+05	2.67E+05	1.29E+05	9.68E+04	4.83E+04	8.05E+04	4.16E+04	5.19E+04	0.00E+00	0.00E+00	0.00E+00
26	dTMP	C00364	Nucleotides	321.0525	1.18	-	1.33E+06	1.52E+06	1.79E+06	1.28E+06	1.67E+06	9.76E+05	1.47E+06	1.26E+06	9.65E+05	1.53E+06	1.43E+06	1.63E+06	1.29E+06	8.42E+05	1.18E+06	9.79E+05	1.15E+06	1.17E+06	1.26E+06	1.17E+06	1.49E+06	1.28E+06	1.27E+06	1.22E+06	6.95E+05	1.44E+06	5.66E+05	1.22E+06	1.12E+06	1.21E+06	2.61E+04	1.28E+06	7.09E+05	1.10E+06	1.20E+06	9.63E+05
27	Thymidine	C00214	Nucleotides	241.0810	1.22	-	2.05E+04	2.52E+04	1.63E+04	2.50E+04	1.31E+04	1.15E+04	1.93E+04	1.39E+04	1.28E+04	1.44E+04	8.46E+03	8.21E+03	1.34E+04	1.17E+04	1.87E+04	1.01E+04	1.94E+04	1.37E+04	4.86E+03	1.02E+04	4.14E+03	1.11E+04	1.24E+04	8.29E+03	1.12E+04	1.26E+04	8.73E+03	6.29E+03	5.47E+03	5.30E+03	4.03E+04	7.72E+03	7.98E+03	1.24E+04	9.43E+03	3.23E+03
28	UDP	C00015	Nucleotides	402.9998	1.26	-	3.49E+05	4.47E+05	5.40E+05	6.45E+05	4.64E+05	1.60E+05	3.47E+05	4.31E+05	2.43E+05	3.17E+05	2.18E+05	4.00E+05	2.09E+05	1.18E+05	1.38E+05	1.69E+05	2.66E+05	2.03E+05	2.08E+05	1.31E+05	1.68E+05	2.25E+05	1.89E+05	1.40E+05	5.07E+04	1.42E+05	2.88E+04	9.66E+04	7.88E+04	1.48E+05	0.00E+00	1.32E+05	7.27E+04	8.83E+04	9.94E+04	8.18E+04
29	IMP	C00130	Nucleotides	347.0396	1.44	-	2.28E+04	2.98E+04	1.66E+04	7.71E+04	2.73E+04	2.17E+04	2.07E+04	4.13E+04	2.42E+04	8.24E+03	5.65E+04	4.70E+04	9.13E+04	0.00E+00	4.11E+04	0.00E+00	1.71E+05	8.01E+04	4.89E+04	8.32E+04	9.59E+04	1.58E+05	9.80E+04	1.96E+05	7.81E+04	9.15E+04	6.22E+04	3.30E+04	2.92E+04	3.17E+04	1.27E+04	8.26E+04	5.76E+04	4.51E+04	3.74E+04	4.61E+04
30	Inosine	C00294	Nucleotides	267.0721	1.12	-	1.34E+05	1.62E+05	1.41E+05	9.47E+04	1.13E+05	1.20E+05	1.23E+05	1.19E+05	1.09E+05	1.14E+05	1.13E+05	1.08E+05	9.07E+04	1.09E+05	1.15E+05	1.09E+05	6.95E+04	7.35E+04	8.71E+04	6.06E+04	7.72E+04	6.71E+04	6.29E+04	6.63E+04	6.22E+04	5.44E+04	6.05E+04	6.43E+04	6.57E+04	6.62E+04	1.21E+03	4.59E+04	5.50E+04	6.84E+04	6.73E+04	4.20E+04
31	Hypoxanthine	C00262	Nucleotides	135.0299	1.61	-	1.11E+05	1.41E+05	1.21E+05	1.47E+05	1.29E+05	1.33E+05	1.23E+05	8.50E+04	1.07E+05	9.36E+03	7.38E+03	4.94E+03	6.53E+04	4.36E+04	3.66E+04	4.07E+04	4.68E+04	4.37E+04	6.41E+03	4.55E+03	0.00E+00	3.21E+04	1.66E+04	8.15E+03	6.66E+03	1.71E+04	1.69E+04	0.00E+00	0.00E+00	2.75E+03	7.62E+03	4.26E+03	3.54E+03	7.14E+03	5.93E+03	0.00E+00
32	Xanthine	C00385	Nucleotides	153.0399	1.00	+	3.54E+05	3.32E+05	3.25E+05	2.85E+05	3.63E+05	3.38E+05	3.87E+05	3.78E+05	3.91E+05	3.37E+05	3.37E+05	2.89E+05	3.66E+05	3.57E+05	3.29E+05	3.40E+05	3.32E+05	3.09E+05	2.74E+05	1.91E+05	2.24E+05	2.31E+05	1.91E+05	1.90E+05	1.88E+05	1.43E+05	1.48E+05	1.21E+05	1.14E+05	9.37E+04	8.29E+04	9.81E+04	9.24E+04	7.82E+04	7.20E+04	8.31E+04
33	Allantoate	C00499	Nucleotides	177.0610	1.08	+	2.16E+05	2.91E+05	3.95E+05	5.92E+05	4.20E+05	1.48E+05	3.63E+05	4.40E+05	2.26E+05	3.84E+05	3.60E+05	5.73E+05	2.71E+05	2.04E+05	2.56E+05	2.52E+05	3.85E+05	2.39E+05	4.34E+05	4.94E+05	5.00E+05	6.65E+05	5.04E+05	3.15E+05	1.28E+05	4.06E+05	1.02E+05	5.56E+05	7.82E+05	6.79E+05	5.45E+05	3.06E+05	4.74E+05	5.78E+05	5.92E+05	8.52E+05
34	(S)(+)-Allantoin	C02350	Nucleotides	157.0345	1.42	-	4.38E+04	3.87E+04	3.53E+04	3.96E+04	4.19E+04	4.78E+04	4.00E+04	4.50E+04	4.43E+04	3.90E+04	3.39E+04	4.00E+04	4.35E+04	3.58E+04	0.00E+00	2.15E+04	0.00E+00	2.93E+04	3.31E+04	1.60E+04	1.80E+04	1.72E+04	1.57E+04	2.62E+04	1.83E+04	1.70E+04	1.48E+04	2.74E+04	1.37E+04	1.41E+04	1.76E+03	8.43E+03	0.00E+00	7.40E+03	8.26E+03	9.04E+03
35	5-Hydroxyisourate	C11821	Nucleotides	185.0322	1.17	+	3.52E+06	4.48E+06	3.34E+06	2.99E+06	4.00E+06	4.10E+06	4.58E+06	4.14E+06	5.16E+06	5.48E+06	5.77E+06	5.16E+06	5.17E+06	5.16E+06	5.68E+06	6.72E+06	4.60E+06	5.11E+06	3.48E+06	1.24E+06	2.66E+06	1.50E+06	2.10E+06	4.21E+06	4.87E+06	2.62E+06	4.93E+06	3.00E+06	3.29E+06	4.56E+06	4.60E+06	7.03E+06	4.57E+06	4.81E+06	4.49E+06	3.27E+06
36	Urate	C00366	Nucleotides	167.0213	1.14	-	3.65E+04	4.83E+04	5.59E+04	4.94E+04	4.14E+04	3.72E+04	4.79E+04	4.62E+04	3.28E+04	2.59E+04	2.50E+04	4.12E+04	3.51E+04	2.72E+04	2.68E+04	3.40E+04	3.79E+04	3.24E+04	3.62E+04	2.23E+04	3.59E+04	3.27E+04	2.94E+04	2.46E+04	2.31E+04	2.80E+04	2.12E+04	2.88E+04	3.09E+04	2.56E+04	1.39E+04	2.30E+04	2.01E+04	3.58E+04	2.84E+04	2.03E+04
37	5-6-Dihydrothymine	C00906	Nucleotides	127.0498	1.18	-	3.60E+05	3.94E+05	3.48E+05	3.14E+05	3.41E+05	2.85E+05	3.37E+05	3.23E+05	2.70E+05	3.43E+05	3.28E+05	2.99E+05	3.10E+05	2.80E+05	2.87E+05	3.14E+05	2.95E+05	2.82E+05	2.87E+05	2.94E+05	3.04E+05	2.50E+05	2.77E+05	2.96E+05	2.57E+05	3.03E+05	1.85E+05	2.91E+05	2.26E+05	2.69E+05	7.42E+04	3.03E+05	2.79E+05	2.80E+05	2.87E+05	2.28E+05
38	Pyridoxal	C00250	Nucleotides	166.0498	1.22	-	7.37E+04	7.43E+04	5.25E+04	5.83E+04	4.46E+04	6.28E+04	5.06E+04	4.81E+04	5.68E+04	8.22E+04	8.10E+04	8.62E+04	7.95E+04	8.76E+04	8.42E+04	7.34E+04	7.61E+04	7.64E+04	1.06E+05	5.90E+04	3.94E+04	5.84E+04	5.75E+04	6.92E+04	5.25E+04	8.23E+04	7.59E+04	3.01E+04	3.56E+04	6.32E+04	3.76E+04	4.39E+04	5.36E+04	4.26E+04	5.24E+04	7.64E+04
39	Nicotinamide	C00153	Nucleotides	123.0556	1.22	+	1.77E+07	2.29E+07	2.29E+07	1.57E+07	2.35E+07	2.66E+07	2.56E+07	2.61E+07	2.89E+07	2.82E+07	2.91E+07	3.23E+07	3.69E+07	3.94E+07	3.72E+07	3.74E+07	4.23E+07	3.90E+07	4.05E+07	3.10E+07	4.82E+07	3.46E+07	3.78E+07	4.86E+07	4.80E+07	5.08E+07	4.18E+07	3.64E+07	2.85E+07	3.16E+07	2.54E+07	3.18E+07	2.67E+07	2.02E+07	2.16E+07	1.82E+07
40	UDP-glucose	C00029	Nucleotides	565.0470	1.10	-	8.83E+04	2.24E+05	1.66E+05	1.12E+05	1.15E+05	9.19E+04	8.05E+04	6.15E+04	6.31E+04	3.58E+04	2.48E+04	3.45E+04	3.09E+04	3.55E+04	4.15E+04	3.86E+04	2.14E+04	2.96E+04	1.77E+04	7.65E+02	1.92E+04	2.38E+04	1.72E+04	9.18E+03	5.62E+03	1.08E+04	6.04E+03	1.27E+04	1.11E+04	1.33E+04	0.00E+00	8.80E+03	1.03E+04	9.76E+03	1.91E+03	5.75E+03
41	NAD+	C00003	Nucleotides	664.1161	1.75	+	1.60E+04	1.40E+04	4.90E+04	4.26E+04	2.68E+05	2.34E+05	3.20E+05	3.25E+05	4.11E+05	4.16E+05	5.90E+04	2.18E+05	7.76E+04	1.99E+05	4.14E+05	5.24E+05	2.47E+05	4.46E+05	1.89E+05	9.87E+04	1.34E+05	8.73E+04	4.11E+04	4.40E+04	1.57E+04	4.46E+04	2.15E+04	1.97E+04	6.40E+04	1.11E+05	5.65E+04	4.00E+04	9.30E+04	5.29E+04	5.95E+04	9.85E+04
42	Diphosphate	C00013	Phosphates	176.9349	1.45	-	1.48E+03	1.53E+03	1.08E+03	6.51E+03	2.62E+03	7.12E+02	2.29E+03	2.81E+03	1.30E+03	2.03E+03	2.78E+03	5.55E+03	3.26E+03	1.34E+03	1.52E+03	3.53E+03	8.59E+03	2.40E+03	6.55E+03	2.99E+04	1.58E+04	2.94E+04	3.31E+04	1.77E+04	1.40E+04	3.85E+04	1.73E+04	8.21E+04	7.70E+04	4.90E+04	0.00E+00	2.99E+04	2.16E+04	2.84E+04	3.52E+04	3.86E+04
43	D-Glucose	C00031	Glycolysis	179.0551	1.18	-	8.05E+06	8.47E+06	8.80E+06	6.82E+06	7.47E+06	6.93E+06	7.03E+06	7.96E+06	6.07E+06	8.30E+06	6.91E+06	6.93E+06	6.07E+06	5.64E+06	6.25E+06	6.04E+06	6.91E+06	5.92E+06	6.11E+06	4.49E+06	6.36E+06	5.29E+06	5.04E+06	5.14E+06	4.53E+06	6.78E+06	3.73E+06	4.73E+06	3.75E+06	4.09E+06	3.39E+04	4.32E+06	3.64E+06	3.99E+06	4.57E+06	4.90E+06
44	Pyruvate	C00022		87.0071	1.18	-	1.57E+06	1.72E+06	1.60E+06	1.18E+06	1.33E+06	1.20E+06	8.21E+05	7.91E+05	7.06E+05	1.70E+06	1.95E+06	1.74E+06	6.67E+05	7.32E+05	6.75E+05	5.86E+05	6.64E+05	6.39E+05	1.67E+06	1.35E+06	2.00E+06	9.01E+05	7.95E+05	8.15E+05	5.39E+05	7.10E+05	4.33E+05	4.65E+06	4.95E+06	5.29E+06	8.68E+04	2.04E+06	2.17E+06	2.17E+06	2.17E+06	1.35E+06
45	Lactate	C01432		89.0228	1.18	-	9.62E+06	1.18E+07	9.51E+06	7.24E+06	8.30E+06	8.24E+06	7.44E+06	7.84E+06	7.12E+06	9.39E+06	1.05E+07	9.85E+06	9.04E+06	8.73E+06	8.57E+06	8.53E+06	7.59E+06	8.32E+06	1.00E+07	8.59E+06	1.02E+07	9.22E+06	8.76E+06	8.98E+06	7.95E+06	9.12E+06	7.54E+06	2.11E+07	2.06E+07	2.22E+07	9.68E+05	1.69E+07	1.76E+07	1.75E+07	2.07E+07	1.43E+07
46	Mannitol	C00392	Other sugars	181.0712	1.18	-	1.71E+05	1.95E+05	1.98E+05	8.67E+04	1.22E+05	1.45E+05	1.01E+05	1.11E+05	1.22E+05	1.82E+05	1.69E+05	1.52E+05	1.48E+05	1.43E+05	1.44E+05	1.34E+05	1.15E+05	1.42E+05	1.47E+05	9.33E+04	1.52E+05	1.01E+05	9.53E+04	1.38E+05	1.25E+05	1.54E+05	1.02E+05	1.34E+05	1.16E+05	1.18E+05	6.48E+03	1.86E+05	1.78E+05	1.83E+05	1.22E+05	1.51E+05
47	D-Ribose	C00121	Other sugars	149.0447	1.12	-	2.22E+05	2.84E+05	2.42E+05	1.55E+05	2.41E+05	2.38E+05	2.42E+05	2.08E+05	2.00E+05	1.89E+05	2.01E+05	1.91E+05	1.75E+05	2.10E+05	1.84E+05	1.90E+05	1.42E+05	1.71E+05	1.77E+05	8.99E+04	1.21E+05	1.64E+05	1.19E+05	1.18E+05	1.22E+05	1.96E+05	1.18E+05	9.71E+04	1.03E+05	1.13E+05	1.37E+04	1.43E+05	1.11E+05	1.11E+05	8.97E+04	8.43E+04
48	Citrate	C00158	TCA cycle	191.0187	1.12	-	3.16E+04	4.19E+04	3.71E+04	3.66E+04	3.31E+04	3.64E+04	2.73E+04	3.19E+04	2.59E+04	3.12E+04	2.81E+04	2.42E+04	2.63E+04	3.23E+04	3.56E+04	4.21E+04	3.38E+04	3.43E+04	3.52E+04	2.54E+04	4.09E+04	4.35E+04	3.82E+04	3.29E+04	1.89E+04	2.10E+04	1.46E+04	1.94E+04	2.44E+04	3.11E+04	1.56E+03	1.77E+04	2.42E+04	2.76E+04	1.91E+04	1.57E+04
49	Succinate	C00042	TCA cycle	117.0177	1.18	-	1.07E+05	1.23E+05	1.32E+05	9.79E+04	1.14E+05	1.10E+05	1.10E+05	1.06E+05	1.08E+05	9.04E+04	9.52E+04	9.01E+04	9.57E+04	9.51E+04	9.45E+04	7.14E+04	9.44E+04	6.66E+04	1.06E+05	7.53E+04	1.05E+05	7.45E+04	8.48E+04	5.74E+04	6.13E+04	9.94E+04	5.79E+04	8.09E+04	7.58E+04	7.89E+04	1.40E+04	6.55E+04	4.55E+04	3.87E+04	5.97E+04	7.05E+04
50	Fumarate	C00122	TCA cycle	115.0021	1.12	-	1.67E+05	2.48E+05	1.84E+05	1.66E+05	1.93E+05	1.68E+05	1.70E+05	1.53E+05	1.29E+05	1.26E+05	1.13E+05	1.40E+05	1.08E+05	1.33E+05	1.27E+05	1.24E+05	9.52E+04	1.10E+05	1.12E+05	7.18E+04	9.72E+04	1.04E+05	8.86E+04	8.87E+04	8.16E+04	8.08E+04	7.78E+04	7.67E+04	7.74E+04	1.01E+05	3.34E+03	7.81E+04	1.06E+05	9.00E+04	7.84E+04	7.19E+04
51	Malate	C00149	TCA cycle	133.0127	1.11	-	6.13E+05	1.01E+06	7.91E+05	5.52E+05	5.73E+05	5.31E+05	4.07E+05	3.13E+05	3.03E+05	3.00E+05	2.23E+05	2.95E+05	1.84E+05	2.15E+05	2.30E+05	2.09E+05	1.30E+05	1.62E+05	1.73E+05	3.10E+04	1.48E+05	1.55E+05	1.07E+05	9.91E+04	6.76E+04	6.17E+04	6.25E+04	1.43E+05	2.50E+05	2.77E+05	3.14E+03	1.07E+05	1.56E+05	1.61E+05	9.39E+04	7.61E+04
52	Oxaloacetate	C00036	TCA cycle	131.0001	1.16	-	3.69E+04	5.33E+04	6.60E+04	6.97E+04	6.01E+04	4.98E+04	4.82E+04	5.32E+04	4.35E+04	6.38E+04	4.25E+04	4.36E+04	4.10E+04	3.82E+04	3.53E+04	3.93E+04	5.60E+04	5.05E+04	3.39E+04	6.72E+04	4.83E+04	5.69E+04	5.42E+04	4.38E+04	3.29E+04	5.49E+04	3.03E+04	3.64E+04	3.80E+04	6.03E+04	1.48E+03	3.44E+04	3.60E+04	3.72E+04	4.43E+04	3.47E+04
53	2-Hydroxyglutarate/Citramalate	C02630	Alternative Carboxylic acids	147.0287	1.11	-	2.15E+05	3.07E+05	2.66E+05	2.14E+05	2.40E+05	2.04E+05	1.87E+05	1.44E+05	1.36E+05	1.42E+05	1.10E+05	1.31E+05	8.78E+04	9.72E+04	1.18E+05	1.06E+05	6.70E+04	9.81E+04	8.05E+04	2.26E+04	8.05E+04	7.86E+04	5.69E+04	5.61E+04	4.45E+04	4.76E+04	4.24E+04	8.37E+04	1.10E+05	1.15E+05	8.76E+03	5.83E+04	8.08E+04	7.84E+04	5.75E+04	5.66E+04
54	Sedoheptulose 1-phosphate	C06222	Pentose Phosphate Pathway	289.0329	1.12	-	3.89E+04	5.66E+04	5.72E+04	5.23E+04	6.25E+04	4.82E+04	4.53E+04	4.14E+04	2.92E+04	6.88E+04	1.62E+04	4.03E+04	1.56E+04	1.68E+04	1.80E+04	1.57E+04	1.33E+04	1.23E+04	3.74E+04	9.52E+03	2.95E+04	1.59E+04	1.93E+04	8.80E+03	2.81E+03	3.84E+03	2.38E+03	1.34E+04	4.08E+04	4.33E+04	0.00E+00	1.66E+04	1.92E+04	2.39E+04	1.32E+04	9.55E+03
55	alpha-D-Ribose 1-phosphate	C00620		229.0112	1.12	-	1.11E+05	1.92E+05	1.57E+05	1.48E+05	1.44E+05	1.26E+05	1.60E+05	1.43E+05	1.11E+05	1.03E+05	6.31E+04	9.55E+04	1.08E+05	8.84E+04	1.07E+05	1.49E+05	1.17E+05	8.56E+04	5.50E+04	2.22E+04	5.16E+04	6.39E+04	6.67E+04	4.32E+04	2.29E+04	4.78E+04	2.91E+04	1.33E+04	2.14E+04	4.26E+04	0.00E+00	2.89E+04	3.75E+04	4.34E+04	2.92E+04	1.97E+04
56	Glutathione	C00051	GSH homeostasis	308.0909	1.70	+	9.08E+07	9.13E+07	1.05E+08	1.67E+08	1.41E+08	9.66E+07	1.29E+08	1.42E+08	1.45E+08	1.51E+08	1.31E+08	1.84E+08	1.64E+08	1.52E+08	1.45E+08	1.46E+08	1.38E+08	1.22E+08	1.44E+08	8.32E+07	1.24E+08	1.54E+08	1.50E+08	9.17E+07	5.06E+07	7.77E+07	5.74E+07	4.23E+07	7.17E+07	6.80E+07	4.14E+07	3.33E+07	3.37E+07	4.59E+07	3.87E+07	4.33E+07
57	Glutathione disulfide	C00127	GSH homeostasis	611.1442	1.09	-	3.02E+05	1.95E+06	1.56E+06	3.84E+05	6.78E+05	4.93E+05	4.07E+05	2.99E+05	3.44E+05	3.73E+05	1.23E+05	2.91E+05	1.36E+05	2.52E+05	3.91E+05	2.34E+05	1.46E+05	2.55E+05	1.65E+05	2.86E+04	1.68E+05	1.48E+05	9.64E+04	9.50E+04	7.45E+04	7.57E+04	5.41E+04	8.14E+04	1.02E+05	2.55E+05	0.00E+00	1.62E+05	3.64E+05	3.00E+05	9.38E+04	7.81E+04
58	5-Oxoproline	C01879	GSH homeostasis	128.0338	1.14	-	1.24E+06	1.33E+06	1.33E+06	1.06E+06	1.19E+06	1.05E+06	1.19E+06	1.09E+06	9.91E+05	9.90E+05	1.05E+06	1.05E+06	8.54E+05	9.65E+05	9.67E+05	1.01E+06	8.27E+05	8.80E+05	9.05E+05	7.05E+05	8.64E+05	8.27E+05	7.57E+05	7.14E+05	5.99E+05	6.10E+05	6.21E+05	9.79E+05	8.69E+05	1.01E+06	7.65E+04	8.27E+05	8.67E+05	8.83E+05	1.09E+06	7.57E+05
59	S-Glutathionyl-L-cysteine	C05526	GSH homeostasis	425.0803	1.11	-	7.21E+04	2.08E+05	2.35E+05	1.80E+05	2.28E+05	9.16E+04	1.68E+05	1.57E+05	8.75E+04	2.07E+05	6.19E+04	2.01E+05	6.44E+04	8.58E+04	2.21E+05	1.61E+05	1.05E+05	1.77E+05	1.31E+05	1.03E+05	1.42E+05	1.18E+05	8.54E+04	7.69E+04	5.57E+04	6.02E+04	1.82E+04	5.27E+04	5.00E+04	1.11E+05	0.00E+00	1.18E+05	1.30E+05	2.24E+05	8.00E+04	6.92E+04
60	Cys-Gly	C01419	GSH homeostasis	179.0485	1.70	+	1.27E+06	1.30E+06	1.48E+06	2.17E+06	2.00E+06	1.46E+06	1.91E+06	2.03E+06	2.13E+06	2.04E+06	1.87E+06	2.81E+06	2.55E+06	2.28E+06	2.13E+06	2.17E+06	2.13E+06	1.97E+06	2.18E+06	1.20E+06	1.96E+06	2.32E+06	2.14E+06	1.32E+06	7.57E+05	1.20E+06	8.09E+05	5.48E+05	1.01E+06	9.15E+05	7.06E+05	5.27E+05	4.56E+05	7.81E+05	5.57E+05	7.70E+05
61	Ascorbate	C00072	GSH homeostasis	175.0241	1.18	-	1.27E+05	1.50E+05	1.26E+05	1.27E+05	1.55E+05	1.07E+05	1.03E+05	1.39E+05	1.05E+05	1.10E+05	9.99E+04	1.03E+05	9.30E+04	6.85E+04	1.08E+05	9.38E+04	1.10E+05	1.13E+05	1.05E+05	7.63E+04	9.42E+04	1.17E+05	8.53E+04	8.00E+04	6.30E+04	1.08E+05	4.97E+04	8.35E+04	7.78E+04	6.37E+04	3.17E+02	8.49E+04	7.10E+04	7.64E+04	9.21E+04	9.25E+04
62	Dehydroascorbate	C05422	GSH homeostasis	173.0081	1.21	-	8.27E+03	2.11E+04	1.82E+04	1.97E+04	1.24E+04	6.28E+03	6.66E+03	1.26E+04	9.16E+03	8.12E+03	2.18E+04	3.51E+04	1.78E+04	9.28E+03	1.77E+04	1.55E+04	2.20E+04	1.72E+04	1.93E+04	4.78E+04	4.60E+04	6.32E+04	5.87E+04	4.12E+04	4.03E+04	3.78E+04	2.56E+04	3.87E+04	3.90E+04	2.82E+04	0.00E+00	3.73E+04	1.82E+04	3.57E+04	4.39E+04	4.65E+04
63	gamma-L-Glutamyl-L-cysteine	C00669	Gamma-glutamyls	249.0549	1.18	-	2.02E+04	3.93E+04	4.81E+04	4.83E+04	5.61E+04	6.44E+03	2.81E+04	3.64E+04	2.51E+04	2.40E+04	1.74E+04	4.93E+04	1.39E+04	2.39E+04	2.36E+04	2.26E+04	4.82E+04	4.78E+04	3.75E+04	5.29E+04	3.20E+04	3.96E+04	5.76E+04	1.90E+04	1.43E+04	3.68E+04	6.67E+03	4.24E+04	2.93E+04	4.85E+04	4.08E+03	2.68E+04	3.24E+04	4.20E+04	3.03E+04	3.96E+04
64	gamma-L-Glutamyl-D-alanine	C03738	Gamma-glutamyls	217.0822	1.12	-	3.20E+04	4.77E+04	3.90E+04	2.41E+04	3.08E+04	2.52E+04	2.48E+04	2.19E+04	1.85E+04	2.28E+04	4.00E+04	3.51E+04	3.99E+04	3.09E+04	3.31E+04	3.61E+04	2.95E+04	2.86E+04	3.47E+04	3.75E+04	4.33E+04	4.26E+04	3.07E+04	3.12E+04	1.81E+04	1.74E+04	1.70E+04	3.14E+04	4.12E+04	3.18E+04	3.86E+02	3.06E+04	3.37E+04	4.70E+04	4.49E+04	2.74E+04
65	gamma-Glutamyl-gamma-aminobutyrate	C15767	Gamma-glutamyls	233.1132	2.25	+	7.22E+04	1.10E+05	1.01E+05	8.69E+04	8.91E+04	1.07E+05	8.08E+04	5.90E+04	1.10E+05	1.12E+05	8.95E+04	1.02E+05	9.93E+04	1.32E+05	1.00E+05	9.84E+04	1.13E+05	1.05E+05	7.78E+04	6.13E+04	1.13E+05	7.63E+04	8.93E+04	1.06E+05	9.00E+04	5.89E+04	7.26E+04	5.78E+04	9.92E+04	7.32E+04	5.89E+04	6.64E+04	6.00E+04	5.87E+04	5.26E+04	3.36E+04
66	5-L-Glutamyl-taurine	C05844	Gamma-glutamyls	255.0631	1.13	+	1.85E+05	1.64E+05	1.38E+05	1.28E+05	9.38E+04	1.74E+05	1.13E+05	1.05E+05	1.57E+05	1.19E+05	1.07E+05	1.01E+05	1.45E+05	1.54E+05	1.36E+05	1.65E+05	1.74E+05	8.68E+04	9.18E+04	1.21E+05	1.46E+05	1.11E+05	1.18E+05	1.16E+05	1.73E+05	9.38E+04	2.11E+05	1.63E+05	1.48E+05	1.61E+05	1.69E+05	1.70E+05	1.66E+05	1.49E+05	1.28E+05	1.35E+05
67	Dimethylglycine	C01026	Serine biosynthesis and one-carbon metabolism	104.0711	1.19	+	1.16E+06	1.12E+06	1.15E+06	8.88E+05	1.01E+06	1.45E+06	1.13E+06	1.12E+06	1.22E+06	1.02E+06	1.31E+06	1.12E+06	1.14E+06	1.17E+06	1.06E+06	1.06E+06	1.08E+06	9.75E+05	9.23E+05	8.17E+05	9.98E+05	8.86E+05	1.02E+06	8.96E+05	1.12E+06	8.60E+05	1.04E+06	7.34E+05	8.71E+05	8.94E+05	7.46E+05	8.20E+05	5.98E+05	6.87E+05	6.86E+05	5.98E+05
68	Phosphoserine	C02532	Serine biosynthesis and one-carbon metabolism	186.0165	1.27	+	3.49E+04	7.51E+04	8.90E+04	4.87E+04	2.38E+05	2.25E+05	1.31E+05	1.59E+05	1.52E+05	1.85E+05	6.31E+04	1.15E+05	5.43E+04	2.60E+05	7.13E+04	5.17E+04	3.63E+04	3.54E+04	0.00E+00	0.00E+00	8.39E+04	0.00E+00	0.00E+00	3.46E+04	0.00E+00	0.00E+00	1.77E+04	0.00E+00	0.00E+00	6.83E+04	5.41E+04	5.91E+04	2.74E+04	2.32E+04	2.57E+04	1.04E+04
69	5-10-Methenyltetrahydrofolate	C00445	Folate pool (One carbon metabolism)	457.1687	1.18	+	3.06E+05	2.53E+05	2.41E+05	2.33E+05	3.06E+05	3.71E+05	3.52E+05	3.49E+05	3.48E+05	3.34E+05	3.43E+05	2.65E+05	3.54E+05	4.17E+05	3.24E+05	3.07E+05	3.19E+05	3.47E+05	3.25E+05	7.39E+04	2.14E+05	1.06E+05	7.96E+04	1.06E+05	1.81E+05	1.74E+05	1.10E+05	9.36E+04	1.96E+05	2.00E+05	1.08E+05	1.27E+05	1.27E+05	1.54E+05	1.37E+05	1.05E+05
70	Dihydrofolate	C00415	Folate pool (One carbon metabolism)	444.1613	1.18	+	6.83E+05	9.62E+05	1.37E+06	2.52E+06	2.25E+06	7.96E+05	2.17E+06	2.08E+06	1.28E+06	1.77E+06	1.71E+06	2.18E+06	1.24E+06	6.72E+05	1.27E+06	1.72E+06	1.97E+06	2.05E+06	2.02E+06	1.70E+06	1.93E+06	3.00E+06	2.07E+06	9.85E+05	6.94E+05	1.83E+06	6.55E+05	1.13E+06	2.03E+06	1.96E+06	1.85E+06	9.70E+05	1.18E+06	1.44E+06	1.74E+06	1.87E+06
71	L-Homoserine	C00263	Serine biosynthesis and one-carbon metabolism	118.0494	1.19	-	2.05E+05	2.68E+05	2.55E+05	2.11E+05	2.32E+05	1.47E+05	1.85E+05	2.19E+05	1.31E+05	2.71E+05	2.36E+05	2.77E+05	2.14E+05	2.01E+05	2.23E+05	1.91E+05	2.39E+05	1.86E+05	2.38E+05	1.95E+05	2.68E+05	2.34E+05	2.10E+05	2.35E+05	1.76E+05	2.52E+05	1.58E+05	2.67E+05	2.38E+05	2.73E+05	1.60E+04	2.75E+05	2.50E+05	2.62E+05	3.31E+05	2.39E+05
72	Ornithine	C01602	Urea cycle	133.0974	1.02	+	2.99E+06	2.79E+06	2.90E+06	2.19E+06	2.53E+06	2.49E+06	2.51E+06	2.56E+06	2.47E+06	3.03E+06	2.64E+06	2.82E+06	2.34E+06	2.34E+06	2.32E+06	2.17E+06	2.00E+06	1.65E+06	2.35E+06	1.68E+06	2.05E+06	1.57E+06	1.55E+06	1.57E+06	1.57E+06	1.30E+06	1.16E+06	2.06E+06	1.99E+06	1.92E+06	1.63E+06	1.68E+06	1.77E+06	1.75E+06	1.63E+06	1.64E+06
73	L-Citrulline	C00327	Urea cycle	176.1031	1.17	+	1.77E+06	1.75E+06	1.44E+06	1.15E+06	1.84E+06	2.36E+06	2.18E+06	2.13E+06	2.77E+06	2.59E+06	3.44E+06	2.51E+06	3.18E+06	3.52E+06	3.48E+06	4.16E+06	4.12E+06	4.14E+06	3.86E+06	3.07E+06	3.69E+06	2.74E+06	3.23E+06	3.99E+06	5.24E+06	4.00E+06	4.92E+06	3.51E+06	3.22E+06	2.88E+06	2.43E+06	3.35E+06	2.92E+06	2.71E+06	3.04E+06	2.48E+06
74	Putrescine	C00134	Polyamines	89.1081	1.02	+	7.30E+04	1.24E+05	8.55E+04	4.73E+04	6.21E+04	7.27E+04	5.04E+04	6.26E+04	7.87E+04	6.44E+04	6.50E+04	7.60E+04	8.30E+04	7.12E+04	6.80E+04	7.82E+04	7.87E+04	8.82E+04	7.81E+04	2.05E+04	6.71E+04	4.96E+04	2.87E+04	4.23E+04	4.04E+04	3.04E+04	2.63E+04	3.14E+04	3.89E+04	4.47E+04	3.78E+04	4.55E+04	4.46E+04	4.24E+04	2.70E+04	3.11E+04
75	Spermidine	C00315	Polyamines	146.1653	1.03	+	9.67E+06	1.10E+07	1.16E+07	1.16E+07	9.80E+06	1.05E+07	9.43E+06	1.01E+07	9.63E+06	9.00E+06	8.29E+06	8.66E+06	9.65E+06	9.19E+06	9.18E+06	1.10E+07	8.21E+06	9.51E+06	1.08E+07	6.07E+06	9.71E+06	8.37E+06	7.92E+06	6.82E+06	7.32E+06	6.78E+06	6.25E+06	5.52E+06	6.99E+06	7.39E+06	6.37E+06	6.43E+06	6.27E+06	6.66E+06	5.53E+06	5.68E+06
76	Spermine	C00750	Polyamines	203.2232	1.03	+	7.54E+06	8.32E+06	9.06E+06	9.70E+06	8.73E+06	7.99E+06	8.86E+06	9.58E+06	9.08E+06	9.08E+06	7.56E+06	1.13E+07	9.74E+06	8.90E+06	1.00E+07	1.10E+07	9.13E+06	8.60E+06	1.19E+07	6.32E+06	1.02E+07	1.09E+07	1.10E+07	8.00E+06	7.58E+06	7.10E+06	6.92E+06	6.48E+06	9.57E+06	9.56E+06	8.12E+06	8.01E+06	7.75E+06	8.48E+06	7.61E+06	6.89E+06
77	N-Acetylneuraminate	C00270	Aminosugars	308.0986	1.12	-	3.37E+04	4.61E+04	4.20E+04	2.28E+04	3.32E+04	3.78E+04	3.05E+04	3.27E+04	2.27E+04	3.16E+04	3.61E+04	3.12E+04	2.84E+04	2.76E+04	2.63E+04	3.02E+04	1.89E+04	1.91E+04	2.99E+04	2.36E+04	2.62E+04	2.25E+04	1.68E+04	2.38E+04	1.98E+04	1.32E+04	1.62E+04	2.10E+04	1.78E+04	2.61E+04	0.00E+00	1.33E+04	1.50E+04	1.66E+04	1.46E+04	8.13E+03
78	N-Glycoloyl-neuraminate	C03410	Aminosugars	324.0901	1.18	-	2.83E+05	2.87E+05	2.80E+05	2.22E+05	2.27E+05	1.72E+05	2.02E+05	2.52E+05	1.61E+05	2.19E+05	1.78E+05	1.89E+05	1.80E+05	1.43E+05	1.72E+05	1.66E+05	1.75E+05	1.62E+05	1.44E+05	1.25E+05	1.61E+05	1.23E+05	1.51E+05	1.32E+05	7.97E+04	1.42E+05	5.68E+04	9.99E+04	6.95E+04	1.05E+05	0.00E+00	1.02E+05	7.37E+04	7.64E+04	8.68E+04	1.14E+05
79	alpha-D-Glucosamine 1-phosphate	C06156	Aminosugars	260.0533	1.20	+	1.75E+06	2.29E+06	2.06E+06	1.10E+06	1.63E+06	3.07E+06	1.72E+06	1.66E+06	2.32E+06	1.83E+06	1.92E+06	1.98E+06	2.09E+06	2.40E+06	2.18E+06	2.32E+06	1.61E+06	1.74E+06	1.45E+06	6.22E+05	1.39E+06	4.45E+05	6.15E+05	8.58E+05	8.86E+05	4.48E+05	1.21E+06	5.56E+05	4.84E+05	8.91E+05	8.54E+05	1.67E+06	1.26E+06	9.63E+05	8.22E+05	5.48E+05
80	D-Glucosamine	C00329	Aminosugars	180.0867	1.19	+	1.01E+05	7.15E+04	4.32E+04	1.02E+05	8.07E+04	1.48E+05	6.56E+04	1.26E+05	1.11E+05	1.56E+05	2.43E+05	1.14E+05	1.73E+05	2.02E+05	1.88E+05	2.57E+05	3.05E+05	2.16E+05	1.57E+05	2.76E+05	1.72E+05	2.29E+05	1.27E+05	2.04E+05	6.03E+05	3.34E+05	1.05E+06	3.87E+05	2.41E+05	3.15E+05	2.84E+05	2.82E+05	2.01E+05	3.33E+05	2.53E+05	2.71E+05
81	1-4-beta-D-Xylan	C02352	Aminosugars	131.0334	1.19	-	3.45E+05	3.90E+05	3.31E+05	2.50E+05	2.94E+05	2.54E+05	2.75E+05	3.19E+05	2.60E+05	3.52E+05	2.84E+05	2.91E+05	2.42E+05	2.55E+05	2.51E+05	2.40E+05	2.75E+05	1.64E+05	2.51E+05	2.04E+05	2.35E+05	1.97E+05	1.92E+05	2.09E+05	1.76E+05	2.60E+05	1.54E+05	1.86E+05	1.79E+05	1.58E+05	2.44E+04	1.72E+05	1.77E+05	1.64E+05	1.40E+05	1.93E+05
82	UDP-N-acetyl-D-glucosamine	C00043	Aminosugars	606.0741	1.10	-	2.64E+04	7.07E+04	5.57E+04	3.60E+04	3.50E+04	3.40E+04	2.77E+04	2.13E+04	2.13E+04	1.50E+04	1.35E+04	2.32E+04	1.55E+04	2.01E+04	2.26E+04	1.85E+04	1.14E+04	1.85E+04	1.38E+04	1.21E+03	1.02E+04	1.24E+04	7.59E+03	4.65E+03	2.55E+03	3.51E+03	2.64E+03	6.30E+03	5.24E+03	8.95E+03	0.00E+00	6.00E+03	1.01E+04	8.06E+03	2.61E+03	5.41E+03
83	CMP-N-acetylneuraminate	C00128	Aminosugars	613.1414	1.09	-	2.91E+04	2.00E+05	1.47E+05	3.49E+04	6.40E+04	4.41E+04	3.22E+04	2.63E+04	3.17E+04	3.78E+04	1.10E+04	2.85E+04	1.38E+04	2.26E+04	3.45E+04	2.14E+04	1.46E+04	2.19E+04	1.66E+04	1.15E+03	1.64E+04	1.67E+04	8.29E+03	7.76E+03	6.05E+03	4.63E+03	2.62E+03	4.99E+03	8.14E+03	2.18E+04	0.00E+00	1.60E+04	3.30E+04	2.55E+04	6.91E+03	6.08E+03
84	Carnosine	C00386	Arginine and proline metabolism	227.1152	1.12	+	2.92E+05	3.68E+05	3.18E+05	1.74E+05	2.21E+05	3.49E+05	2.22E+05	1.73E+05	2.52E+05	2.43E+05	2.49E+05	1.76E+05	2.64E+05	2.93E+05	2.91E+05	2.66E+05	1.54E+05	2.52E+05	2.24E+05	1.22E+05	2.05E+05	1.06E+05	9.45E+04	2.03E+05	2.09E+05	1.71E+05	1.90E+05	1.31E+05	1.38E+05	1.56E+05	1.68E+05	2.26E+05	1.66E+05	1.46E+05	1.52E+05	1.15E+05
85	Creatine	C00300	Arginine and proline metabolism	132.0769	1.18	+	2.34E+08	3.18E+08	2.70E+08	2.22E+08	2.62E+08	3.28E+08	2.64E+08	2.63E+08	2.96E+08	2.63E+08	3.02E+08	3.11E+08	2.99E+08	3.28E+08	3.02E+08	3.82E+08	3.13E+08	3.15E+08	3.00E+08	2.04E+08	3.28E+08	2.46E+08	2.26E+08	2.23E+08	2.57E+08	2.12E+08	2.30E+08	1.79E+08	1.81E+08	1.59E+08	1.60E+08	1.66E+08	1.57E+08	1.37E+08	1.42E+08	1.27E+08
86	Creatinine	C00791	Arginine and proline metabolism	114.0666	1.18	+	3.43E+06	4.82E+06	4.39E+06	3.21E+06	3.75E+06	4.22E+06	3.90E+06	3.59E+06	3.78E+06	3.55E+06	3.72E+06	4.34E+06	3.46E+06	3.25E+06	2.95E+06	3.99E+06	3.09E+06	3.73E+06	3.07E+06	2.19E+06	3.43E+06	2.77E+06	2.62E+06	2.87E+06	2.38E+06	2.51E+06	2.49E+06	2.23E+06	2.65E+06	2.68E+06	2.21E+06	2.25E+06	2.28E+06	2.18E+06	2.32E+06	1.85E+06
87	4-Acetamidobutanoate	C02946	Arginine and proline metabolism	146.0812	1.19	+	4.83E+05	6.05E+05	5.15E+05	5.00E+05	5.70E+05	7.93E+05	7.05E+05	6.81E+05	8.53E+05	8.05E+05	8.63E+05	7.17E+05	7.93E+05	8.54E+05	8.73E+05	1.13E+06	1.11E+06	9.05E+05	9.87E+05	8.15E+05	9.75E+05	8.91E+05	9.78E+05	1.04E+06	1.12E+06	9.27E+05	1.25E+06	9.95E+05	1.06E+06	1.14E+06	1.11E+06	1.24E+06	1.03E+06	1.03E+06	9.76E+05	8.93E+05
88	N-Acetylornithine	C00437	Arginine and proline metabolism	173.0920	1.21	-	8.92E+04	8.80E+04	6.56E+04	5.36E+04	7.40E+04	5.91E+04	5.55E+04	4.61E+04	5.46E+04	4.72E+04	6.15E+04	5.47E+04	6.99E+04	5.71E+04	5.53E+04	6.47E+04	4.73E+04	7.11E+04	5.39E+04	5.65E+04	6.25E+04	5.96E+04	3.95E+04	5.90E+04	5.73E+04	4.71E+04	4.60E+04	4.80E+04	5.65E+04	5.41E+04	8.48E+03	6.02E+04	5.43E+04	7.59E+04	5.90E+04	5.33E+04
89	trans-4-Hydroxy-L-proline	C01157	Arginine and proline metabolism	130.0495	1.18	-	1.83E+05	1.95E+05	2.25E+05	2.14E+05	1.85E+05	1.22E+05	1.77E+05	1.61E+05	1.43E+05	2.08E+05	2.09E+05	2.56E+05	1.79E+05	1.65E+05	1.80E+05	1.68E+05	2.18E+05	1.77E+05	2.37E+05	1.82E+05	2.44E+05	1.63E+05	1.97E+05	2.08E+05	1.37E+05	2.40E+05	1.16E+05	2.75E+05	2.41E+05	2.46E+05	2.26E+04	2.53E+05	2.35E+05	2.51E+05	2.29E+05	2.61E+05
90	Aminofructose 6-phosphate	C12214	Arginine and proline metabolism	258.0379	1.12	-	1.96E+04	2.03E+04	1.15E+04	1.20E+04	1.18E+04	2.15E+04	1.86E+04	1.66E+04	1.70E+04	1.58E+04	1.25E+04	1.65E+04	1.48E+04	1.37E+04	1.55E+04	1.72E+04	8.12E+03	1.38E+04	1.44E+04	6.84E+03	1.05E+04	1.04E+04	9.96E+03	8.38E+03	5.71E+03	4.21E+03	9.02E+03	7.12E+03	3.40E+03	7.29E+03	0.00E+00	6.17E+03	1.12E+04	1.12E+04	9.74E+03	5.64E+03
91	Pantothenol	C00864	Panthothenate metabolism	220.1181	0.26	+	3.69E+05	2.82E+05	3.43E+05	3.50E+05	4.66E+05	2.86E+05	2.73E+05	3.51E+05	3.35E+05	2.89E+05	3.38E+05	2.08E+05	2.69E+05	2.47E+05	2.08E+05	2.75E+05	1.89E+05	1.58E+05	2.01E+05	1.78E+05	1.88E+05	2.34E+05	2.41E+05	1.91E+05	1.93E+05	1.33E+05	1.89E+05	1.26E+05	1.92E+05	1.83E+05	2.24E+05	2.55E+05	2.64E+05	2.82E+05	2.19E+05	2.18E+05
92	Taurine	C00245	Sulfur metabolism	126.0223	1.18	+	3.00E+05	2.91E+05	2.58E+05	2.71E+05	3.62E+05	4.29E+05	4.24E+05	3.77E+05	5.31E+05	4.64E+05	7.56E+05	6.58E+05	7.40E+05	1.03E+06	1.05E+06	1.39E+06	1.12E+06	1.33E+06	1.21E+06	1.53E+06	1.55E+06	1.14E+06	1.16E+06	1.54E+06	1.77E+06	1.31E+06	2.03E+06	1.08E+06	1.19E+06	1.26E+06	1.35E+06	1.22E+06	9.77E+05	9.65E+05	9.08E+05	1.25E+06
93	Hypotaurine	C00519	Sulfur metabolism	110.0275	1.18	+	0.00E+00	0.00E+00	3.35E+04	0.00E+00	0.00E+00	3.10E+04	3.49E+04	1.57E+04	3.00E+04	1.56E+04	2.93E+04	0.00E+00	5.23E+04	4.16E+04	5.15E+04	3.69E+04	4.08E+04	4.29E+04	3.08E+04	6.01E+04	4.06E+04	6.24E+04	5.30E+04	5.17E+04	1.03E+05	5.11E+04	9.99E+04	5.48E+04	5.12E+04	4.02E+04	7.76E+04	3.57E+04	3.76E+04	7.10E+04	3.34E+04	5.94E+04
94	2S-5S-Methionine sulfoximine	C03829	Sulfur metabolism	181.0626	1.11	+	2.56E+04	4.63E+04	4.19E+04	3.03E+04	3.69E+04	3.32E+04	3.69E+04	3.67E+04	4.25E+04	3.88E+04	3.57E+04	3.28E+04	3.48E+04	5.79E+04	3.11E+04	4.88E+04	3.60E+04	2.90E+04	3.35E+04	3.42E+04	6.32E+04	3.45E+04	3.69E+04	4.73E+04	5.71E+04	2.75E+04	3.81E+04	5.76E+04	1.85E+04	6.23E+04	6.81E+04	1.38E+05	6.82E+04	5.86E+04	6.82E+04	5.20E+04
95	L-Selenomethionine	C05335	Sulfur metabolism	198.0015	0.98	+	6.69E+04	7.46E+04	6.22E+04	7.22E+04	9.97E+04	7.15E+04	7.47E+04	9.06E+04	9.34E+04	7.64E+04	8.54E+04	5.60E+04	6.70E+04	6.30E+04	5.94E+04	4.83E+04	5.65E+04	5.28E+04	5.40E+04	6.32E+04	7.08E+04	3.93E+04	6.57E+04	6.63E+04	8.91E+04	8.39E+04	7.78E+04	6.30E+04	6.48E+04	5.94E+04	4.45E+04	4.77E+04	6.42E+04	5.55E+04	6.70E+04	5.86E+04
96	L-Cysteate	C00506	Sulfur metabolism	167.9960	1.12	-	4.30E+04	6.59E+04	6.24E+04	6.67E+04	7.58E+04	3.93E+04	6.31E+04	6.41E+04	3.55E+04	7.12E+04	4.12E+04	6.50E+04	3.77E+04	3.25E+04	5.31E+04	5.39E+04	3.88E+04	4.22E+04	5.53E+04	2.56E+04	3.83E+04	5.02E+04	4.05E+04	2.99E+04	2.55E+04	3.52E+04	2.16E+04	1.16E+04	1.72E+04	2.31E+04	1.41E+03	2.51E+04	2.53E+04	3.02E+04	2.18E+04	2.72E+04
97	3-Methyleneoxindole	C02796	Indole and Tryptophan	146.0602	1.27	+	2.90E+05	3.31E+05	3.95E+05	4.44E+05	3.72E+05	4.46E+05	6.89E+05	5.55E+05	5.58E+05	4.88E+05	7.15E+05	6.79E+05	7.68E+05	5.58E+05	6.24E+05	8.12E+05	6.33E+05	5.52E+05	6.62E+05	6.51E+05	3.04E+05	6.15E+05	6.30E+05	5.53E+05	6.39E+05	4.37E+05	3.83E+05	1.84E+05	2.84E+05	2.24E+05	1.24E+05	1.19E+05	1.09E+05	1.81E+05	6.11E+04	5.01E+04
98	Indole	C00463	Indole and Tryptophan	118.0655	1.24	+	0.00E+00	4.53E+04	3.43E+04	0.00E+00	0.00E+00	7.88E+03	5.17E+04	1.10E+05	1.11E+05	1.30E+05	5.49E+04	1.34E+05	7.21E+04	7.08E+04	9.82E+04	2.46E+05	1.70E+05	2.01E+05	2.55E+05	1.42E+05	2.88E+05	8.42E+04	2.52E+05	1.38E+05	2.38E+05	2.98E+05	6.02E+04	1.80E+05	1.36E+05	2.01E+05	9.10E+04	1.71E+05	1.36E+05	1.20E+05	6.96E+04	1.35E+04
99	kynurenine	C00328	Indole and Tryptophan	209.0903	1.11	+	4.48E+04	4.78E+04	4.93E+04	9.18E+04	5.26E+04	2.32E+04	6.70E+04	7.29E+04	3.48E+04	5.68E+04	4.88E+04	7.15E+04	4.32E+04	2.48E+04	4.25E+04	4.32E+04	6.58E+04	5.13E+04	6.89E+04	6.05E+04	5.68E+04	9.48E+04	6.82E+04	4.66E+04	2.65E+04	4.90E+04	3.51E+04	3.89E+04	5.84E+04	6.31E+04	4.67E+04	3.59E+04	3.27E+04	4.64E+04	4.83E+04	5.72E+04
100	Anthranilate	C00108	Indole and Tryptophan	138.0551	1.19	+	2.14E+06	2.39E+06	1.99E+06	1.61E+06	2.25E+06	2.82E+06	2.41E+06	2.34E+06	2.50E+06	2.77E+06	2.56E+06	2.83E+06	2.72E+06	2.57E+06	2.83E+06	3.08E+06	3.62E+06	2.84E+06	2.86E+06	2.37E+06	3.72E+06	2.68E+06	3.05E+06	3.11E+06	3.96E+06	3.81E+06	4.46E+06	3.33E+06	3.21E+06	3.30E+06	3.57E+06	3.55E+06	3.47E+06	3.13E+06	3.00E+06	2.69E+06
101	L-Adrenaline	C00788	Signaling	184.0946	1.15	+	4.50E+05	6.84E+05	6.89E+05	7.68E+05	7.53E+05	5.34E+05	6.08E+05	7.68E+05	7.07E+05	5.96E+05	5.53E+05	6.64E+05	7.91E+05	6.26E+05	7.40E+05	7.63E+05	5.98E+05	6.20E+05	4.61E+05	3.52E+05	6.51E+05	5.31E+05	5.81E+05	5.36E+05	3.97E+05	4.40E+05	2.19E+05	3.03E+05	3.55E+05	3.68E+05	3.90E+05	3.46E+05	2.94E+05	3.62E+05	2.84E+05	3.64E+05
102	Dopamine	C03758	Signaling	152.0704	1.21	-	4.87E+04	4.66E+04	3.94E+04	2.14E+04	3.52E+04	5.25E+04	3.35E+04	3.00E+04	3.33E+04	3.45E+04	3.48E+04	1.36E+04	2.96E+04	3.81E+04	2.65E+04	3.71E+04	2.28E+04	3.21E+04	2.70E+04	2.24E+04	3.34E+04	1.21E+04	2.63E+04	3.59E+04	4.02E+04	1.63E+04	2.32E+04	2.28E+04	1.92E+04	1.51E+04	2.47E+03	2.57E+04	2.89E+04	3.25E+04	2.11E+04	1.58E+04
103	Glycerol 3-phosphate	C00093	Glycerophospholipid biosynthesis	171.0053	1.12	-	3.73E+05	4.97E+05	3.92E+05	3.65E+05	3.66E+05	4.21E+05	3.32E+05	2.66E+05	3.02E+05	1.99E+05	1.90E+05	1.93E+05	2.13E+05	2.22E+05	2.05E+05	1.91E+05	1.35E+05	1.50E+05	1.20E+05	5.18E+04	1.01E+05	1.31E+05	9.22E+04	9.77E+04	8.73E+04	8.65E+04	6.67E+04	3.49E+04	4.08E+04	5.11E+04	0.00E+00	5.20E+04	7.18E+04	6.38E+04	3.42E+04	2.65E+04
104	Ethanolamine phosphate	C00346	Glycerophospholipid biosynthesis	140.0105	1.13	-	3.76E+04	3.72E+04	4.56E+04	4.64E+04	4.52E+04	2.31E+04	3.22E+04	3.22E+04	3.73E+04	2.54E+04	2.69E+04	4.25E+04	2.97E+04	2.94E+04	3.55E+04	3.80E+04	3.06E+04	3.61E+04	2.80E+04	3.13E+04	2.62E+04	3.43E+04	2.53E+04	2.47E+04	1.99E+04	2.02E+04	1.76E+04	2.01E+04	1.92E+04	2.24E+04	0.00E+00	2.42E+04	2.06E+04	1.55E+04	2.25E+04	1.45E+04
105	N-Methylethanolamine phosphate	C01210	Glycerophospholipid biosynthesis	156.0422	1.18	+	4.99E+07	6.60E+07	4.71E+07	2.85E+07	4.63E+07	5.89E+07	4.62E+07	3.98E+07	4.67E+07	4.65E+07	4.38E+07	4.06E+07	3.99E+07	4.69E+07	4.28E+07	4.16E+07	3.56E+07	3.44E+07	2.47E+07	1.02E+07	2.16E+07	1.25E+07	1.04E+07	1.03E+07	1.99E+07	7.83E+06	1.19E+07	7.52E+06	9.02E+06	9.63E+06	8.37E+06	1.66E+07	1.29E+07	1.00E+07	9.43E+06	7.51E+06
106	sn-glycero-3-Phosphoethanolamine	C01233	Glycerophospholipid biosynthesis	214.0479	1.21	-	7.11E+05	5.95E+05	4.46E+05	2.15E+05	3.39E+05	4.36E+05	2.53E+05	2.05E+05	2.28E+05	3.99E+05	3.41E+05	2.15E+05	3.26E+05	3.87E+05	3.42E+05	2.54E+05	2.41E+05	1.94E+05	2.71E+05	1.25E+05	1.98E+05	1.11E+05	1.23E+05	1.96E+05	2.22E+05	1.51E+05	2.19E+05	1.53E+05	1.30E+05	1.76E+05	1.63E+03	1.59E+05	2.71E+05	2.29E+05	1.75E+05	1.25E+05
107	L-Carnitine	C00318	Carnitine and fatty acid metabolism	162.1126	1.16	+	2.12E+07	3.14E+07	2.38E+07	2.09E+07	2.19E+07	2.85E+07	2.26E+07	2.04E+07	2.69E+07	2.06E+07	2.24E+07	2.39E+07	2.68E+07	2.83E+07	2.66E+07	2.92E+07	2.25E+07	2.72E+07	2.32E+07	1.57E+07	2.38E+07	1.86E+07	1.88E+07	1.98E+07	1.93E+07	1.43E+07	1.27E+07	1.16E+07	1.25E+07	1.38E+07	1.42E+07	1.43E+07	1.38E+07	1.28E+07	1.16E+07	1.13E+07
108	Triacanthine	C08435	Other	204.1231	1.22	+	2.22E+07	3.00E+07	3.10E+07	2.70E+07	2.60E+07	3.07E+07	2.69E+07	2.68E+07	2.90E+07	2.53E+07	2.14E+07	3.76E+07	3.44E+07	2.81E+07	3.13E+07	3.71E+07	3.42E+07	3.68E+07	4.89E+07	3.30E+07	6.35E+07	4.26E+07	4.66E+07	4.21E+07	3.92E+07	4.44E+07	3.82E+07	3.79E+07	3.74E+07	4.05E+07	3.17E+07	3.21E+07	3.34E+07	2.76E+07	2.35E+07	2.05E+07
109	2-Methyleneglutarate	C02930	Other	145.0497	1.19	+	1.54E+05	1.87E+05	1.46E+05	8.11E+04	1.38E+05	2.72E+05	3.04E+05	2.77E+05	2.16E+05	2.98E+05	4.25E+05	2.26E+05	4.14E+05	3.46E+05	4.72E+05	5.55E+05	6.51E+05	3.71E+05	4.43E+05	4.64E+05	3.78E+05	4.01E+05	3.80E+05	4.09E+05	1.03E+06	6.56E+05	1.45E+06	6.18E+05	4.83E+05	5.17E+05	5.23E+05	5.23E+05	4.68E+05	5.71E+05	7.07E+05	4.31E+05
110	6-Pyruvoyltetrahydropterin	C03684	Other	236.0771	1.12	-	2.25E+05	2.40E+05	2.31E+05	1.55E+05	1.75E+05	1.95E+05	2.01E+05	1.76E+05	1.71E+05	1.67E+05	1.81E+05	1.74E+05	1.43E+05	1.73E+05	1.74E+05	1.71E+05	1.19E+05	1.42E+05	1.33E+05	8.80E+04	1.05E+05	9.75E+04	9.82E+04	1.08E+05	1.11E+05	9.96E+04	1.07E+05	7.43E+04	6.74E+04	9.54E+04	0.00E+00	7.25E+04	9.75E+04	9.91E+04	7.16E+04	6.19E+04
111	6-Lactoyl-5-6-7-8-tetrahydropterin	C04244	Other	240.1093	1.16	+	1.70E+07	2.09E+07	2.62E+07	4.58E+07	3.84E+07	1.67E+07	3.94E+07	3.91E+07	2.59E+07	4.01E+07	3.72E+07	5.47E+07	3.41E+07	2.33E+07	3.36E+07	3.64E+07	5.85E+07	5.57E+07	6.66E+07	1.02E+08	8.31E+07	1.00E+08	1.01E+08	5.33E+07	2.50E+07	5.73E+07	1.86E+07	4.92E+07	5.92E+07	4.85E+07	4.31E+07	2.60E+07	3.27E+07	3.87E+07	3.85E+07	5.18E+07
112	Peptide tryptophan	C02732	Other	228.0800	1.21	-	7.08E+04	8.16E+04	6.07E+04	4.59E+04	6.70E+04	6.80E+04	6.18E+04	6.57E+04	6.13E+04	5.91E+04	5.18E+04	4.62E+04	5.52E+04	5.96E+04	6.47E+04	5.79E+04	5.03E+04	5.11E+04	5.61E+04	1.58E+04	4.89E+04	4.72E+04	3.96E+04	4.48E+04	3.74E+04	2.74E+04	3.87E+04	1.80E+04	3.53E+04	4.73E+04	0.00E+00	3.05E+04	3.02E+04	2.11E+04	2.66E+04	3.46E+04
113	Methylenediurea	C06381	Other	133.0739	1.19	+	2.42E+06	3.57E+06	3.00E+06	2.37E+06	2.94E+06	1.79E+06	2.80E+06	2.57E+06	3.23E+06	2.71E+06	3.29E+06	3.34E+06	1.71E+06	3.69E+06	3.22E+06	1.86E+06	3.03E+06	3.41E+06	3.33E+06	2.20E+06	0.00E+00	2.63E+06	2.34E+06	2.46E+06	2.74E+06	1.64E+06	2.54E+06	9.64E+05	1.41E+06	1.71E+06	7.19E+05	0.00E+00	0.00E+00	0.00E+00	2.74E+05	1.40E+06
114	3-Oxalomalate	C01990	Other	207.0142	1.15	+	2.24E+06	2.74E+06	2.26E+06	2.19E+06	2.17E+06	2.45E+06	1.93E+06	1.74E+06	2.12E+06	2.04E+06	1.71E+06	1.68E+06	1.61E+06	1.95E+06	1.49E+06	1.07E+06	1.06E+06	1.18E+06	8.34E+05	4.30E+05	8.08E+05	6.83E+05	6.67E+05	7.84E+05	7.53E+05	5.93E+05	8.04E+05	6.52E+05	1.06E+06	1.68E+06	1.74E+06	2.35E+06	2.25E+06	1.73E+06	1.81E+06	1.73E+06
115	cis-p-Coumarate	C06738	Other	165.0547	1.22	+	2.07E+06	2.73E+06	3.06E+06	2.99E+06	2.94E+06	2.03E+06	3.02E+06	3.07E+06	2.39E+06	5.00E+06	3.91E+06	6.06E+06	4.75E+06	4.51E+06	5.42E+06	5.65E+06	6.68E+06	5.15E+06	7.65E+06	5.19E+06	7.91E+06	6.11E+06	7.07E+06	6.95E+06	5.42E+06	6.95E+06	5.24E+06	7.87E+06	6.51E+06	7.04E+06	4.10E+06	5.26E+06	6.05E+06	5.01E+06	5.21E+06	3.97E+06
116	Shikimate 3-phosphate	C03175	Other	253.0092	1.13	-	2.17E+04	3.07E+04	3.26E+04	2.24E+04	2.94E+04	2.32E+04	3.17E+04	2.27E+04	2.07E+04	2.11E+04	2.39E+04	2.68E+04	1.83E+04	2.10E+04	2.31E+04	1.88E+04	2.40E+04	2.16E+04	2.77E+04	1.62E+04	2.60E+04	1.84E+04	2.41E+04	1.91E+04	2.13E+04	2.02E+04	1.45E+04	2.11E+04	2.36E+04	2.18E+04	0.00E+00	1.97E+04	1.96E+04	2.25E+04	2.11E+04	2.61E+04
117	D-glucono-1,5-lactone	C00198	Other	177.0394	1.13	-	8.46E+05	8.18E+05	7.30E+05	5.28E+05	7.59E+05	7.80E+05	7.35E+05	6.39E+05	6.34E+05	5.95E+05	6.23E+05	5.14E+05	5.20E+05	6.45E+05	5.70E+05	5.42E+05	4.39E+05	4.31E+05	4.55E+05	2.92E+05	3.69E+05	3.06E+05	3.20E+05	3.38E+05	3.37E+05	3.01E+05	3.48E+05	2.45E+05	2.53E+05	2.72E+05	1.21E+04	2.10E+05	2.85E+05	2.58E+05	2.64E+05	3.28E+05
118	Poly-gamma-D-glutamate	C05723	Other	130.0501	1.17	+	1.33E+07	1.33E+07	1.38E+07	1.72E+07	2.04E+07	1.59E+07	2.28E+07	2.38E+07	1.86E+07	2.69E+07	2.83E+07	3.56E+07	2.49E+07	2.77E+07	3.43E+07	3.95E+07	4.61E+07	4.86E+07	5.88E+07	5.91E+07	6.02E+07	5.78E+07	6.19E+07	5.54E+07	4.55E+07	6.01E+07	4.31E+07	5.47E+07	5.81E+07	5.06E+07	4.28E+07	3.89E+07	3.91E+07	4.45E+07	4.25E+07	4.46E+07
119	D-Ribitol 5-phosphate	C01068	Other	231.0273	1.17	-	2.13E+04	2.42E+04	3.73E+04	2.00E+04	3.48E+04	2.09E+04	1.18E+04	2.78E+04	2.55E+04	3.20E+04	1.44E+04	3.90E+04	1.89E+04	2.70E+04	1.78E+04	2.02E+04	2.67E+04	2.32E+04	2.88E+04	2.12E+04	2.24E+04	2.08E+04	2.67E+04	2.32E+04	1.36E+04	3.79E+04	1.11E+04	1.91E+04	1.51E+04	3.23E+04	0.00E+00	1.62E+04	1.65E+04	1.15E+04	2.30E+04	2.25E+04
120	Thioredoxin disulfide	C00343	Other	315.0184	1.18	-	4.81E+04	7.21E+04	8.27E+04	8.00E+04	1.23E+05	3.03E+04	8.56E+04	8.74E+04	6.44E+04	1.03E+05	4.05E+04	6.98E+04	4.45E+04	2.53E+04	3.52E+04	5.85E+04	1.53E+04	4.46E+04	3.76E+04	6.65E+04	1.23E+05	5.72E+04	1.02E+05	5.14E+04	3.49E+04	1.17E+05	2.13E+04	7.28E+04	4.49E+04	1.51E+05	0.00E+00	8.04E+04	2.51E+04	2.29E+04	2.69E+04	2.77E+04
121	Pyridoxamine	C00534	Other	167.0814	1.23	-	2.87E+04	3.12E+04	3.19E+04	3.31E+04	3.01E+04	2.36E+04	3.47E+04	2.11E+04	4.13E+04	1.81E+04	4.64E+04	2.75E+04	4.35E+04	3.15E+04	3.96E+04	3.25E+04	2.97E+04	2.95E+04	3.57E+04	1.99E+04	2.17E+04	1.68E+04	1.54E+04	2.58E+04	1.26E+04	1.81E+04	8.56E+03	8.51E+03	6.63E+03	1.69E+04	1.97E+04	7.81E+03	6.44E+03	9.67E+03	8.58E+03	9.61E+03
122	L-Noradrenaline	C00547	Other	168.0654	1.23	-	5.77E+04	8.67E+04	1.17E+05	2.74E+05	1.74E+05	9.62E+04	2.10E+05	2.67E+05	1.54E+05	7.57E+04	5.41E+04	5.16E+04	5.30E+04	6.26E+04	5.84E+04	7.51E+04	1.32E+05	6.59E+04	4.95E+04	2.90E+04	3.16E+04	3.16E+04	3.80E+04	3.20E+04	3.29E+04	4.04E+04	2.83E+04	1.12E+04	1.41E+04	3.92E+04	1.67E+04	1.81E+04	3.13E+04	2.02E+04	2.76E+04	1.70E+04
123	N-Acyl-D-aspartate	C06380	Other	161.0297	0.99	+	1.91E+05	2.39E+05	2.16E+05	2.50E+05	2.72E+05	2.72E+05	2.82E+05	3.24E+05	2.89E+05	2.79E+05	2.36E+05	2.57E+05	2.47E+05	3.01E+05	2.50E+05	2.31E+05	2.56E+05	2.58E+05	2.25E+05	1.60E+05	2.06E+05	1.57E+05	1.16E+05	1.31E+05	1.39E+05	1.05E+05	7.72E+04	5.42E+04	5.02E+04	5.54E+04	6.19E+04	7.22E+04	7.18E+04	6.16E+04	5.50E+04	5.26E+04
124	Oxalosuccinate	C05379	Other	189.0064	1.44	-	2.11E+05	1.56E+05	1.66E+05	1.90E+05	1.88E+05	1.84E+05	1.80E+05	1.89E+05	1.75E+05	1.74E+05	1.61E+05	1.58E+05	1.60E+05	1.51E+05	1.30E+05	1.39E+05	1.40E+05	1.27E+05	1.24E+05	9.14E+04	1.15E+05	9.37E+04	1.04E+05	9.63E+04	9.85E+04	9.72E+04	1.00E+05	8.85E+04	9.26E+04	8.51E+04	3.74E+04	9.19E+04	1.02E+05	8.49E+04	8.94E+04	8.00E+04
